# CRISPR-based bioengineering of the Transferrin Receptor revealed a role for Rab7 in the biosynthetic secretory pathway

**DOI:** 10.1101/2020.01.05.893206

**Authors:** Maika S. Deffieu, Ieva Cesonyte, François Delalande, Gaelle Boncompain, Cristina Dorobantu, Eli Song, Vincent Lucansky, Aurélie Hirschler, Sarah Cianferani, Tao Xu, Franck Perez, Christine Carapito, Raphael Gaudin

## Abstract

The regulated secretory trafficking of neosynthesized transmembrane receptors is particularly challenging to investigate as it is under-represented at steady state compared to the abundance of the other trafficking routes. Here, we combined the retention using selective hook (RUSH) system to a CRISPR/Cas9 gene editing approach (eRUSH) to identify molecular players involved in the trafficking of neosynthesized Transferrin Receptor (TfR) *en route* to the plasma membrane (PM). TfR-eRUSH monoclonal cells expressing endogenous, ER-retainable and fluorescent TfR were engineered and characterized. Spatiotemporal quantitative proteomics of TfR-eRUSH cells allowed the identification of molecular partners associated with TfR-containing membranes and provided a comprehensive list of potential regulators, co-trafficking cargos, and enriched pathways. Furthermore, we chose to focus our attention on the Rab GTPase family members for their function as vesicle trafficking regulators and performed a Rab-targeted siRNA screen that we correlated to our proteomics data. Unexpectedly, we identified Rab7-harboring vesicles as an intermediate compartment of the Golgi-to-PM transport of the neosynthetic TfR. These vesicles did not exhibit degradative properties and were not associated to Rab6A-harboring vesicles, also involved in Golgi-to-PM transport. However, Rab6A-TfR vesicles delivered TfR directly to the PM, while in contrast, Rab7A was transiently associated to neosynthetic TfR-containing post-Golgi vesicles but dissociated before PM vesicle fusion. Together, our study proposes the eRUSH as a powerful tool to further study the secretory pathway and reveals an unforeseen role for Rab7 in the neosynthetic transport of the TfR, highlighting the diversity of the secretory vesicles’ nature for a given cargo.
