## Supplementary material for "CRISPR-based bioengineering of the Transferrin Receptor revealed a role for Rab7 in the biosynthetic secretory pathway": Table S1

### Sheet: Sheet1
	FDR value	5.61 e-71	8.01 e-51	2.7 e-45	4.77 e-37	1.79 e-36	3.67 e-34	1.08 e-29	3.61 e-29	1.36 e-27	3.69 e-26
	Gene Symbol	Oxidation reduction process	Intracellular transport	Organic acid metabolic process	Cellular macromolecule localization	Cellular respiration	Intracellular protein transport	Response to endoplasmic reticulum stress	lipid metabolic process	Mitochonrion organization	Secretion
	HSD17B4	X	X	X	X		X		X			hydroxysteroid 17-beta dehydrogenase 4 [Source:HGNC Symbol;Acc:HGNC:5213]
	ACAA1	X	X	X	X		X		X		X	acetyl-CoA acyltransferase 1 [Source:HGNC Symbol;Acc:HGNC:82]
	ECH1	X	X	X	X		X		X			enoyl-CoA hydratase 1 [Source:HGNC Symbol;Acc:HGNC:3149]
	CPT2	X	X	X					X			carnitine palmitoyltransferase 2 [Source:HGNC Symbol;Acc:HGNC:2330]
	ABCD3	X	X	X					X			ATP binding cassette subfamily D member 3 [Source:HGNC Symbol;Acc:HGNC:67]
	ATP5F1A	X	X						X	X		ATP synthase F1 subunit alpha [Source:HGNC Symbol;Acc:HGNC:823]
	CAT	X	X		X	X	X		X		X	catalase [Source:HGNC Symbol;Acc:HGNC:1516]
	DLD	X		X		X			X			dihydrolipoamide dehydrogenase [Source:HGNC Symbol;Acc:HGNC:2898]
	PDHA1	X		X		X						pyruvate dehydrogenase E1 alpha 1 subunit [Source:HGNC Symbol;Acc:HGNC:8806]
	PDHB	X		X		X						pyruvate dehydrogenase E1 beta subunit [Source:HGNC Symbol;Acc:HGNC:8808]
	DLAT	X		X		X						dihydrolipoamide S-acetyltransferase [Source:HGNC Symbol;Acc:HGNC:2896]
	SUCLA2	X		X		X						succinate-CoA ligase ADP-forming beta subunit [Source:HGNC Symbol;Acc:HGNC:11448]
	SLC25A12	X		X		X						solute carrier family 25 member 12 [Source:HGNC Symbol;Acc:HGNC:10982]
	SHMT2	X		X		X						serine hydroxymethyltransferase 2 [Source:HGNC Symbol;Acc:HGNC:10852]
	IDH2	X		X		X					X	isocitrate dehydrogenase (NADP(+)) 2, mitochondrial [Source:HGNC Symbol;Acc:HGNC:5383]
	ACAT1	X		X					X			acetyl-CoA acetyltransferase 1 [Source:HGNC Symbol;Acc:HGNC:93]
	SUCLG1	X		X		X						succinate-CoA ligase alpha subunit [Source:HGNC Symbol;Acc:HGNC:11449]
	OGDH	X		X		X						oxoglutarate dehydrogenase [Source:HGNC Symbol;Acc:HGNC:8124]
	DLST	X		X		X						dihydrolipoamide S-succinyltransferase [Source:HGNC Symbol;Acc:HGNC:2911]
	SUCLG2	X		X		X						succinate-CoA ligase GDP-forming beta subunit [Source:HGNC Symbol;Acc:HGNC:11450]
	ETFA	X		X		X			X			electron transfer flavoprotein subunit alpha [Source:HGNC Symbol;Acc:HGNC:3481]
	ETFB	X		X		X			X			electron transfer flavoprotein subunit beta [Source:HGNC Symbol;Acc:HGNC:3482]
	ME2	X		X		X						malic enzyme 2 [Source:HGNC Symbol;Acc:HGNC:6984]
	MDH2	X		X		X						malate dehydrogenase 2 [Source:HGNC Symbol;Acc:HGNC:6971]
	FH	X		X		X						fumarate hydratase [Source:HGNC Symbol;Acc:HGNC:3700]
	SDHA	X		X		X						succinate dehydrogenase complex flavoprotein subunit A [Source:HGNC Symbol;Acc:HGNC:10680]
	IDH3B	X		X		X						isocitrate dehydrogenase 3 (NAD(+)) beta [Source:HGNC Symbol;Acc:HGNC:5385]
	ACO2	X		X		X						aconitase 2 [Source:HGNC Symbol;Acc:HGNC:118]
	ACADVL	X		X				X	X			acyl-CoA dehydrogenase very long chain [Source:HGNC Symbol;Acc:HGNC:92]
	PTGES2	X		X					X		X	prostaglandin E synthase 2 [Source:HGNC Symbol;Acc:HGNC:17822]
	POR	X		X					X			cytochrome p450 oxidoreductase [Source:HGNC Symbol;Acc:HGNC:9208]
	CYB5A	X		X								cytochrome b5 type A [Source:HGNC Symbol;Acc:HGNC:2570]
	P4HA2	X		X								prolyl 4-hydroxylase subunit alpha 2 [Source:HGNC Symbol;Acc:HGNC:8547]
	SCD	X		X					X			stearoyl-CoA desaturase [Source:HGNC Symbol;Acc:HGNC:10571]
	HSD17B12	X		X					X			hydroxysteroid 17-beta dehydrogenase 12 [Source:HGNC Symbol;Acc:HGNC:18646]
	TECR	X		X								trans-2,3-enoyl-CoA reductase [Source:HGNC Symbol;Acc:HGNC:4551]
	PLOD3	X		X								procollagen-lysine,2-oxoglutarate 5-dioxygenase 3 [Source:HGNC Symbol;Acc:HGNC:9083]
	MTHFD1L	X		X								methylenetetrahydrofolate dehydrogenase (NADP+ dependent) 1 like [Source:HGNC Symbol;Acc:HGNC:21055]
	ALDH3A2	X		X					X			aldehyde dehydrogenase 3 family member A2 [Source:HGNC Symbol;Acc:HGNC:403]
	ACADM	X		X					X			acyl-CoA dehydrogenase medium chain [Source:HGNC Symbol;Acc:HGNC:89]
	GLUD1	X		X							X	glutamate dehydrogenase 1 [Source:HGNC Symbol;Acc:HGNC:4335]
	PYCR1	X		X								pyrroline-5-carboxylate reductase 1 [Source:HGNC Symbol;Acc:HGNC:9721]
	ALDH18A1	X		X								aldehyde dehydrogenase 18 family member A1 [Source:HGNC Symbol;Acc:HGNC:9722]
	PLOD1	X		X								procollagen-lysine,2-oxoglutarate 5-dioxygenase 1 [Source:HGNC Symbol;Acc:HGNC:9081]
	PLOD2	X		X								procollagen-lysine,2-oxoglutarate 5-dioxygenase 2 [Source:HGNC Symbol;Acc:HGNC:9082]
	PYCR2	X		X								pyrroline-5-carboxylate reductase 2 [Source:HGNC Symbol;Acc:HGNC:30262]
	MTHFD2	X		X								methylenetetrahydrofolate dehydrogenase (NADP+ dependent) 2, methenyltetrahydrofolate cyclohydrolase [Source:HGNC Symbol;Acc:HGNC:7434]
	ACAA2	X		X					X	X		acetyl-CoA acyltransferase 2 [Source:HGNC Symbol;Acc:HGNC:83]
	ERO1A	X		X				X				endoplasmic reticulum oxidoreductase 1 alpha [Source:HGNC Symbol;Acc:HGNC:13280]
	P4HB	X		X				X				prolyl 4-hydroxylase subunit beta [Source:HGNC Symbol;Acc:HGNC:8548]
	ACAD9	X		X					X	X		acyl-CoA dehydrogenase family member 9 [Source:HGNC Symbol;Acc:HGNC:21497]
	HSD17B10	X		X					X	X		hydroxysteroid 17-beta dehydrogenase 10 [Source:HGNC Symbol;Acc:HGNC:4800]
	HADH	X		X					X		X	hydroxyacyl-CoA dehydrogenase [Source:HGNC Symbol;Acc:HGNC:4799]
	DECR1	X		X					X			2,4-dienoyl-CoA reductase 1 [Source:HGNC Symbol;Acc:HGNC:2753]
	PTGS1	X		X					X			prostaglandin-endoperoxide synthase 1 [Source:HGNC Symbol;Acc:HGNC:9604]
	HADHA	X		X					X			hydroxyacyl-CoA dehydrogenase trifunctional multienzyme complex subunit alpha [Source:HGNC Symbol;Acc:HGNC:4801]
	ACADSB	X		X					X			acyl-CoA dehydrogenase short/branched chain [Source:HGNC Symbol;Acc:HGNC:91]
	HADHB	X		X					X			hydroxyacyl-CoA dehydrogenase trifunctional multienzyme complex subunit beta [Source:HGNC Symbol;Acc:HGNC:4803]
	ECHS1	X		X					X			enoyl-CoA hydratase, short chain 1 [Source:HGNC Symbol;Acc:HGNC:3151]
	CYB5R3	X		X					X		X	cytochrome b5 reductase 3 [Source:HGNC Symbol;Acc:HGNC:2873]
	PRDX4	X		X							X	peroxiredoxin 4 [Source:HGNC Symbol;Acc:HGNC:17169]
	P4HA1	X		X								prolyl 4-hydroxylase subunit alpha 1 [Source:HGNC Symbol;Acc:HGNC:8546]
	SLC25A13	X				X						solute carrier family 25 member 13 [Source:HGNC Symbol;Acc:HGNC:10983]
	NDUFS1	X				X				X		NADH:ubiquinone oxidoreductase core subunit S1 [Source:HGNC Symbol;Acc:HGNC:7707]
	GPD2	X				X						glycerol-3-phosphate dehydrogenase 2 [Source:HGNC Symbol;Acc:HGNC:4456]
	NNT	X				X						nicotinamide nucleotide transhydrogenase [Source:HGNC Symbol;Acc:HGNC:7863]
	GAA	X									X	glucosidase alpha, acid [Source:HGNC Symbol;Acc:HGNC:4065]
	CYP51A1	X							X		X	cytochrome P450 family 51 subfamily A member 1 [Source:HGNC Symbol;Acc:HGNC:2649]
	RETSAT	X							X			retinol saturase [Source:HGNC Symbol;Acc:HGNC:25991]
	DHCR24	X							X			24-dehydrocholesterol reductase [Source:HGNC Symbol;Acc:HGNC:2859]
	DHCR7	X							X			7-dehydrocholesterol reductase [Source:HGNC Symbol;Acc:HGNC:2860]
	NSDHL	X							X			NAD(P) dependent steroid dehydrogenase-like [Source:HGNC Symbol;Acc:HGNC:13398]
	LBR	X							X			lamin B receptor [Source:HGNC Symbol;Acc:HGNC:6518]
	SLC25A10	X										solute carrier family 25 member 10 [Source:HGNC Symbol;Acc:HGNC:10980]
	COX5B	X	X			X						cytochrome c oxidase subunit 5B [Source:HGNC Symbol;Acc:HGNC:2269]
	CYC1	X	X			X						cytochrome c1 [Source:HGNC Symbol;Acc:HGNC:2579]
	NDUFA13	X	X		X	X	X			X		NADH:ubiquinone oxidoreductase subunit A13 [Source:HGNC Symbol;Acc:HGNC:17194]
	UQCRC2	X	X		X	X	X			X		ubiquinol-cytochrome c reductase core protein 2 [Source:HGNC Symbol;Acc:HGNC:12586]
	PPP1CC	X	X									protein phosphatase 1 catalytic subunit gamma [Source:HGNC Symbol;Acc:HGNC:9283]
	AGPS	X	X		X		X		X			alkylglycerone phosphate synthase [Source:HGNC Symbol;Acc:HGNC:327]
	MT-CO2	X				X					X	mitochondrially encoded cytochrome c oxidase II [Source:HGNC Symbol;Acc:HGNC:7421]
	TRAP1	X				X						TNF receptor associated protein 1 [Source:HGNC Symbol;Acc:HGNC:16264]
	FASTKD2	X				X						FAST kinase domains 2 [Source:HGNC Symbol;Acc:HGNC:29160]
	NOA1	X				X						nitric oxide associated 1 [Source:HGNC Symbol;Acc:HGNC:28473]
	CCNB1	X				X						cyclin B1 [Source:HGNC Symbol;Acc:HGNC:1579]
	CYCS	X				X				X		cytochrome c, somatic [Source:HGNC Symbol;Acc:HGNC:19986]
	PNPT1	X				X				X		polyribonucleotide nucleotidyltransferase 1 [Source:HGNC Symbol;Acc:HGNC:23166]
	NDUFS3	X				X				X		NADH:ubiquinone oxidoreductase core subunit S3 [Source:HGNC Symbol;Acc:HGNC:7710]
	NDUFS2	X				X				X		NADH:ubiquinone oxidoreductase core subunit S2 [Source:HGNC Symbol;Acc:HGNC:7708]
	NDUFV1	X				X				X		NADH:ubiquinone oxidoreductase core subunit V1 [Source:HGNC Symbol;Acc:HGNC:7716]
	CS	X				X						citrate synthase [Source:HGNC Symbol;Acc:HGNC:2422]
	IDH3A	X				X						isocitrate dehydrogenase 3 (NAD(+)) alpha [Source:HGNC Symbol;Acc:HGNC:5384]
	UQCRC1	X				X						ubiquinol-cytochrome c reductase core protein 1 [Source:HGNC Symbol;Acc:HGNC:12585]
	UQCRFS1	X				X						ubiquinol-cytochrome c reductase, Rieske iron-sulfur polypeptide 1 [Source:HGNC Symbol;Acc:HGNC:12587]
	TBRG4	X				X						transforming growth factor beta regulator 4 [Source:HGNC Symbol;Acc:HGNC:17443]
	GNAS	X									X	GNAS complex locus [Source:HGNC Symbol;Acc:HGNC:4392]
	ASPH	X										aspartate beta-hydroxylase [Source:HGNC Symbol;Acc:HGNC:757]
	MGST1	X									X	microsomal glutathione S-transferase 1 [Source:HGNC Symbol;Acc:HGNC:7061]
	CPOX	X										coproporphyrinogen oxidase [Source:HGNC Symbol;Acc:HGNC:2321]
	SCCPDH	X							X		X	saccharopine dehydrogenase (putative) [Source:HGNC Symbol;Acc:HGNC:24275]
	PDIA4	X						X			X	protein disulfide isomerase family A member 4 [Source:HGNC Symbol;Acc:HGNC:30167]
	PDIA6	X						X				protein disulfide isomerase family A member 6 [Source:HGNC Symbol;Acc:HGNC:30168]
	PDIA3	X						X				protein disulfide isomerase family A member 3 [Source:HGNC Symbol;Acc:HGNC:4606]
	TMX1	X						X				thioredoxin related transmembrane protein 1 [Source:HGNC Symbol;Acc:HGNC:15487]
	AIFM1	X						X				apoptosis inducing factor mitochondria associated 1 [Source:HGNC Symbol;Acc:HGNC:8768]
	SOD2	X								X		superoxide dismutase 2 [Source:HGNC Symbol;Acc:HGNC:11180]
	PRDX3	X								X		peroxiredoxin 3 [Source:HGNC Symbol;Acc:HGNC:9354]
	P3H1	X									X	prolyl 3-hydroxylase 1 [Source:HGNC Symbol;Acc:HGNC:19316]
	HMOX2	X									X	heme oxygenase 2 [Source:HGNC Symbol;Acc:HGNC:5014]
	TMX3	X									X	thioredoxin related transmembrane protein 3 [Source:HGNC Symbol;Acc:HGNC:24718]
	PCYOX1	X										prenylcysteine oxidase 1 [Source:HGNC Symbol;Acc:HGNC:20588]
	HCCS	X										holocytochrome c synthase [Source:HGNC Symbol;Acc:HGNC:4837]
	QSOX2	X										quiescin sulfhydryl oxidase 2 [Source:HGNC Symbol;Acc:HGNC:30249]
	TMX4	X										thioredoxin related transmembrane protein 4 [Source:HGNC Symbol;Acc:HGNC:25237]
	MAOA	X										monoamine oxidase A [Source:HGNC Symbol;Acc:HGNC:6833]
	GPX8	X										glutathione peroxidase 8 (putative) [Source:HGNC Symbol;Acc:HGNC:33100]
	MICAL2	X										microtubule associated monooxygenase, calponin and LIM domain containing 2 [Source:HGNC Symbol;Acc:HGNC:24693]
	SQOR	X										sulfide quinone oxidoreductase [Source:HGNC Symbol;Acc:HGNC:20390]
	CYB5B	X										cytochrome b5 type B [Source:HGNC Symbol;Acc:HGNC:24374]
	HSDL2	X										hydroxysteroid dehydrogenase like 2 [Source:HGNC Symbol;Acc:HGNC:18572]
	EIF6		X	X	X		X		X			eukaryotic translation initiation factor 6 [Source:HGNC Symbol;Acc:HGNC:6159]
	ATP1B1		X		X		X					ATPase Na+/K+ transporting subunit beta 1 [Source:HGNC Symbol;Acc:HGNC:804]
	OPA1		X					X		X		OPA1 mitochondrial dynamin like GTPase [Source:HGNC Symbol;Acc:HGNC:8140]
	ZMPSTE24		X						X			zinc metallopeptidase STE24 [Source:HGNC Symbol;Acc:HGNC:12877]
	ACSL3			X	X				X		X	acyl-CoA synthetase long chain family member 3 [Source:HGNC Symbol;Acc:HGNC:3570]
	ELOVL1			X					X			ELOVL fatty acid elongase 1 [Source:HGNC Symbol;Acc:HGNC:14418]
	HACD2			X					X			3-hydroxyacyl-CoA dehydratase 2 [Source:HGNC Symbol;Acc:HGNC:9640]
	ACSL1			X					X			acyl-CoA synthetase long chain family member 1 [Source:HGNC Symbol;Acc:HGNC:3569]
	ACSL5			X					X			acyl-CoA synthetase long chain family member 5 [Source:HGNC Symbol;Acc:HGNC:16526]
	GGT5			X					X			gamma-glutamyltransferase 5 [Source:HGNC Symbol;Acc:HGNC:4260]
	SGPL1			X					X			sphingosine-1-phosphate lyase 1 [Source:HGNC Symbol;Acc:HGNC:10817]
	DARS2			X								aspartyl-tRNA synthetase 2, mitochondrial [Source:HGNC Symbol;Acc:HGNC:25538]
	IARS2			X								isoleucyl-tRNA synthetase 2, mitochondrial [Source:HGNC Symbol;Acc:HGNC:29685]
	PPA2			X								pyrophosphatase (inorganic) 2 [Source:HGNC Symbol;Acc:HGNC:28883]
	MGST3			X					X			microsomal glutathione S-transferase 3 [Source:HGNC Symbol;Acc:HGNC:7064]
	GOT2			X							X	glutamic-oxaloacetic transaminase 2 [Source:HGNC Symbol;Acc:HGNC:4433]
	GLS			X							X	glutaminase [Source:HGNC Symbol;Acc:HGNC:4331]
	OAT			X								ornithine aminotransferase [Source:HGNC Symbol;Acc:HGNC:8091]
	BCAT2			X								branched chain amino acid transaminase 2 [Source:HGNC Symbol;Acc:HGNC:977]
	CAV1			X	X			X	X		X	caveolin 1 [Source:HGNC Symbol;Acc:HGNC:1527]
	BSG			X	X							basigin (Ok blood group) [Source:HGNC Symbol;Acc:HGNC:1116]
	MCCC2			X								methylcrotonoyl-CoA carboxylase 2 [Source:HGNC Symbol;Acc:HGNC:6937]
	ERLIN1			X				X	X			ER lipid raft associated 1 [Source:HGNC Symbol;Acc:HGNC:16947]
	ERLIN2			X				X	X			ER lipid raft associated 2 [Source:HGNC Symbol;Acc:HGNC:1356]
	ABHD5			X					X			abhydrolase domain containing 5 [Source:HGNC Symbol;Acc:HGNC:21396]
	PON2			X					X			paraoxonase 2 [Source:HGNC Symbol;Acc:HGNC:9205]
	PC			X					X			pyruvate carboxylase [Source:HGNC Symbol;Acc:HGNC:8636]
	COMT			X					X		X	catechol-O-methyltransferase [Source:HGNC Symbol;Acc:HGNC:2228]
	MMUT			X					X			methylmalonyl-CoA mutase [Source:HGNC Symbol;Acc:HGNC:7526]
	VDAC1			X						X		voltage dependent anion channel 1 [Source:HGNC Symbol;Acc:HGNC:12669]
	SLC16A3			X								solute carrier family 16 member 3 [Source:HGNC Symbol;Acc:HGNC:10924]
	ABHD10			X								abhydrolase domain containing 10 [Source:HGNC Symbol;Acc:HGNC:25656]
	SLC2A1			X							X	solute carrier family 2 member 1 [Source:HGNC Symbol;Acc:HGNC:11005]
	SLC7A5			X								solute carrier family 7 member 5 [Source:HGNC Symbol;Acc:HGNC:11063]
	RHOA										X	ras homolog family member A [Source:HGNC Symbol;Acc:HGNC:667]
	ADPGK											ADP dependent glucokinase [Source:HGNC Symbol;Acc:HGNC:25250]
	GBA								X	X		glucosylceramidase beta [Source:HGNC Symbol;Acc:HGNC:4177]
	SLC25A1											solute carrier family 25 member 1 [Source:HGNC Symbol;Acc:HGNC:10979]
	SOAT1								X			sterol O-acyltransferase 1 [Source:HGNC Symbol;Acc:HGNC:11177]
	DPM1								X			dolichyl-phosphate mannosyltransferase subunit 1, catalytic [Source:HGNC Symbol;Acc:HGNC:3005]
	NT5E											5'-nucleotidase ecto [Source:HGNC Symbol;Acc:HGNC:8021]
	AK3											adenylate kinase 3 [Source:HGNC Symbol;Acc:HGNC:17376]
	AK2											adenylate kinase 2 [Source:HGNC Symbol;Acc:HGNC:362]
	POFUT1											protein O-fucosyltransferase 1 [Source:HGNC Symbol;Acc:HGNC:14988]
	EPHA2				X							EPH receptor A2 [Source:HGNC Symbol;Acc:HGNC:3386]
	PMVK								X			phosphomevalonate kinase [Source:HGNC Symbol;Acc:HGNC:9141]
	ACOT9											acyl-CoA thioesterase 9 [Source:HGNC Symbol;Acc:HGNC:17152]
	MFN1									X		mitofusin 1 [Source:HGNC Symbol;Acc:HGNC:18262]
	GNAI3											G protein subunit alpha i3 [Source:HGNC Symbol;Acc:HGNC:4387]
	GLB1								X		X	galactosidase beta 1 [Source:HGNC Symbol;Acc:HGNC:4298]
	IMPAD1								X			inositol monophosphatase domain containing 1 [Source:HGNC Symbol;Acc:HGNC:26019]
	CLPX											caseinolytic mitochondrial matrix peptidase chaperone subunit [Source:HGNC Symbol;Acc:HGNC:2088]
	MME										X	membrane metalloendopeptidase [Source:HGNC Symbol;Acc:HGNC:7154]
	NLN											neurolysin [Source:HGNC Symbol;Acc:HGNC:16058]
	SCARB1								X			scavenger receptor class B member 1 [Source:HGNC Symbol;Acc:HGNC:1664]
	LSS								X			lanosterol synthase [Source:HGNC Symbol;Acc:HGNC:6708]
	LIMA1								X			LIM domain and actin binding 1 [Source:HGNC Symbol;Acc:HGNC:24636]
	OXCT1										X	3-oxoacid CoA-transferase 1 [Source:HGNC Symbol;Acc:HGNC:8527]
	SFXN3											sideroflexin 3 [Source:HGNC Symbol;Acc:HGNC:16087]
	SLC25A11											solute carrier family 25 member 11 [Source:HGNC Symbol;Acc:HGNC:10981]
	EPHX1											epoxide hydrolase 1 [Source:HGNC Symbol;Acc:HGNC:3401]
	SFXN1											sideroflexin 1 [Source:HGNC Symbol;Acc:HGNC:16085]
	ATP5F1B		X						X	X		ATP synthase F1 subunit beta [Source:HGNC Symbol;Acc:HGNC:830]
	ATP5F1D		X							X		ATP synthase F1 subunit delta [Source:HGNC Symbol;Acc:HGNC:837]
	ATP5PB		X							X		ATP synthase peripheral stalk-membrane subunit b [Source:HGNC Symbol;Acc:HGNC:840]
	ATP5PD		X							X		ATP synthase peripheral stalk subunit d [Source:HGNC Symbol;Acc:HGNC:845]
	ATP5F1C		X							X		ATP synthase F1 subunit gamma [Source:HGNC Symbol;Acc:HGNC:833]
	ATP5PO		X							X		ATP synthase peripheral stalk subunit OSCP [Source:HGNC Symbol;Acc:HGNC:850]
	STOML2		X						X	X		stomatin like 2 [Source:HGNC Symbol;Acc:HGNC:14559]
	NUP93		X		X		X					nucleoporin 93 [Source:HGNC Symbol;Acc:HGNC:28958]
	NUP85		X		X		X					nucleoporin 85 [Source:HGNC Symbol;Acc:HGNC:8734]
	AAAS		X		X		X					aladin WD repeat nucleoporin [Source:HGNC Symbol;Acc:HGNC:13666]
	NUP43		X		X		X					nucleoporin 43 [Source:HGNC Symbol;Acc:HGNC:21182]
	LMAN1		X		X		X			X		lectin, mannose binding 1 [Source:HGNC Symbol;Acc:HGNC:6631]
	CTNNB1		X		X							catenin beta 1 [Source:HGNC Symbol;Acc:HGNC:2514]
	CALR		X		X		X	X				calreticulin [Source:HGNC Symbol;Acc:HGNC:1455]
	AGK		X		X		X		X	X		acylglycerol kinase [Source:HGNC Symbol;Acc:HGNC:21869]
	PRKCD		X		X		X		X		X	protein kinase C delta [Source:HGNC Symbol;Acc:HGNC:9399]
	UBA52		X		X		X					ubiquitin A-52 residue ribosomal protein fusion product 1 [Source:HGNC Symbol;Acc:HGNC:12458]
	RPL10		X		X		X					ribosomal protein L10 [Source:HGNC Symbol;Acc:HGNC:10298]
	RPL24		X		X		X					ribosomal protein L24 [Source:HGNC Symbol;Acc:HGNC:10325]
	RPS23		X		X		X					ribosomal protein S23 [Source:HGNC Symbol;Acc:HGNC:10410]
	RPS24		X		X		X					ribosomal protein S24 [Source:HGNC Symbol;Acc:HGNC:10411]
	RPS8		X		X		X					ribosomal protein S8 [Source:HGNC Symbol;Acc:HGNC:10441]
	RPS26		X		X		X					ribosomal protein S26 [Source:HGNC Symbol;Acc:HGNC:10414]
	RPS4X		X		X		X					ribosomal protein S4 X-linked [Source:HGNC Symbol;Acc:HGNC:10424]
	RPL31		X		X		X					ribosomal protein L31 [Source:HGNC Symbol;Acc:HGNC:10334]
	RPS18		X		X		X					ribosomal protein S18 [Source:HGNC Symbol;Acc:HGNC:10401]
	NOLC1		X		X		X					nucleolar and coiled-body phosphoprotein 1 [Source:HGNC Symbol;Acc:HGNC:15608]
	VAPA		X		X				X		X	VAMP associated protein A [Source:HGNC Symbol;Acc:HGNC:12648]
	KHDRBS1		X									KH RNA binding domain containing, signal transduction associated 1 [Source:HGNC Symbol;Acc:HGNC:18116]
	VAPB		X					X	X			VAMP associated protein B and C [Source:HGNC Symbol;Acc:HGNC:12649]
	RAB1A		X		X		X				X	RAB1A, member RAS oncogene family [Source:HGNC Symbol;Acc:HGNC:9758]
	RAB1B		X		X		X					RAB1B, member RAS oncogene family [Source:HGNC Symbol;Acc:HGNC:18370]
	CTSA		X		X		X		X		X	cathepsin A [Source:HGNC Symbol;Acc:HGNC:9251]
	TMED10		X		X		X				X	transmembrane p24 trafficking protein 10 [Source:HGNC Symbol;Acc:HGNC:16998]
	HM13		X		X		X	X				histocompatibility minor 13 [Source:HGNC Symbol;Acc:HGNC:16435]
	PRNP		X		X		X					prion protein [Source:HGNC Symbol;Acc:HGNC:9449]
	SPCS2		X		X		X					signal peptidase complex subunit 2 [Source:HGNC Symbol;Acc:HGNC:28962]
	LMNA		X		X		X	X		X		lamin A/C [Source:HGNC Symbol;Acc:HGNC:6636]
	PREB		X		X		X	X			X	prolactin regulatory element binding [Source:HGNC Symbol;Acc:HGNC:9356]
	TIMM50		X		X		X			X		translocase of inner mitochondrial membrane 50 [Source:HGNC Symbol;Acc:HGNC:23656]
	SAMM50		X		X		X			X		SAMM50 sorting and assembly machinery component [Source:HGNC Symbol;Acc:HGNC:24276]
	RAB7A		X		X		X				X	RAB7A, member RAS oncogene family [Source:HGNC Symbol;Acc:HGNC:9788]
	NSF		X		X		X				X	N-ethylmaleimide sensitive factor, vesicle fusing ATPase [Source:HGNC Symbol;Acc:HGNC:8016]
	SCARB2		X		X		X					scavenger receptor class B member 2 [Source:HGNC Symbol;Acc:HGNC:1665]
	ATAD1		X		X		X					ATPase family AAA domain containing 1 [Source:HGNC Symbol;Acc:HGNC:25903]
	STX7		X		X		X					syntaxin 7 [Source:HGNC Symbol;Acc:HGNC:11442]
	RFTN1		X		X		X					raftlin, lipid raft linker 1 [Source:HGNC Symbol;Acc:HGNC:30278]
	RAB34		X		X		X					RAB34, member RAS oncogene family [Source:HGNC Symbol;Acc:HGNC:16519]
	TMED9		X		X		X					transmembrane p24 trafficking protein 9 [Source:HGNC Symbol;Acc:HGNC:24878]
	AP2M1		X		X		X					adaptor related protein complex 2 subunit mu 1 [Source:HGNC Symbol;Acc:HGNC:564]
	EMD		X		X		X					emerin [Source:HGNC Symbol;Acc:HGNC:3331]
	STX12		X		X		X					syntaxin 12 [Source:HGNC Symbol;Acc:HGNC:11430]
	ERP29		X		X		X	X			X	endoplasmic reticulum protein 29 [Source:HGNC Symbol;Acc:HGNC:13799]
	FAF2		X		X		X	X			X	Fas associated factor family member 2 [Source:HGNC Symbol;Acc:HGNC:24666]
	HSPA5		X		X		X	X				heat shock protein family A (Hsp70) member 5 [Source:HGNC Symbol;Acc:HGNC:5238]
	HSP90B1		X		X		X	X				heat shock protein 90 beta family member 1 [Source:HGNC Symbol;Acc:HGNC:12028]
	SRPRA		X		X		X	X				SRP receptor subunit alpha [Source:HGNC Symbol;Acc:HGNC:11307]
	BCAP31		X		X		X	X				B cell receptor associated protein 31 [Source:HGNC Symbol;Acc:HGNC:16695]
	SSR1		X		X		X	X				signal sequence receptor subunit 1 [Source:HGNC Symbol;Acc:HGNC:11323]
	PTPN1		X		X		X	X				protein tyrosine phosphatase non-receptor type 1 [Source:HGNC Symbol;Acc:HGNC:9642]
	AUP1		X		X		X	X				AUP1 lipid droplet regulating VLDL assembly factor [Source:HGNC Symbol;Acc:HGNC:891]
	SLC25A6		X		X		X			X	X	solute carrier family 25 member 6 [Source:HGNC Symbol;Acc:HGNC:10992]
	HSPD1		X		X		X			X		heat shock protein family D (Hsp60) member 1 [Source:HGNC Symbol;Acc:HGNC:5261]
	GRPEL1		X		X		X			X		GrpE like 1, mitochondrial [Source:HGNC Symbol;Acc:HGNC:19696]
	TOMM40		X		X		X			X		translocase of outer mitochondrial membrane 40 [Source:HGNC Symbol;Acc:HGNC:18001]
	TIMM44		X		X		X			X		translocase of inner mitochondrial membrane 44 [Source:HGNC Symbol;Acc:HGNC:17316]
	PMPCA		X		X		X			X		peptidase, mitochondrial processing alpha subunit [Source:HGNC Symbol;Acc:HGNC:18667]
	PMPCB		X		X		X			X		peptidase, mitochondrial processing beta subunit [Source:HGNC Symbol;Acc:HGNC:9119]
	TOMM70		X		X		X			X		translocase of outer mitochondrial membrane 70 [Source:HGNC Symbol;Acc:HGNC:11985]
	PHB2		X		X		X			X		prohibitin 2 [Source:HGNC Symbol;Acc:HGNC:30306]
	RAB32		X		X		X			X		RAB32, member RAS oncogene family [Source:HGNC Symbol;Acc:HGNC:9772]
	JUP		X		X		X				X	junction plakoglobin [Source:HGNC Symbol;Acc:HGNC:6207]
	LAMP2		X		X		X				X	lysosomal associated membrane protein 2 [Source:HGNC Symbol;Acc:HGNC:6501]
	RAB10		X		X		X				X	RAB10, member RAS oncogene family [Source:HGNC Symbol;Acc:HGNC:9759]
	RAB14		X		X		X				X	RAB14, member RAS oncogene family [Source:HGNC Symbol;Acc:HGNC:16524]
	RAB18		X		X		X				X	RAB18, member RAS oncogene family [Source:HGNC Symbol;Acc:HGNC:14244]
	MAVS		X		X		X				X	mitochondrial antiviral signaling protein [Source:HGNC Symbol;Acc:HGNC:29233]
	SEC61A1		X		X		X					Sec61 translocon alpha 1 subunit [Source:HGNC Symbol;Acc:HGNC:18276]
	TRAM1		X		X		X					translocation associated membrane protein 1 [Source:HGNC Symbol;Acc:HGNC:20568]
	SEC63		X		X		X					SEC63 homolog, protein translocation regulator [Source:HGNC Symbol;Acc:HGNC:21082]
	KDELR1		X		X		X					KDEL endoplasmic reticulum protein retention receptor 1 [Source:HGNC Symbol;Acc:HGNC:6304]
	KDELR2		X		X		X					KDEL endoplasmic reticulum protein retention receptor 2 [Source:HGNC Symbol;Acc:HGNC:6305]
	HNRNPA2B1		X		X		X					heterogeneous nuclear ribonucleoprotein A2/B1 [Source:HGNC Symbol;Acc:HGNC:5033]
	NUCB1		X		X		X					nucleobindin 1 [Source:HGNC Symbol;Acc:HGNC:8043]
	RAB12		X		X		X					RAB12, member RAS oncogene family [Source:HGNC Symbol;Acc:HGNC:31332]
	TMED7		X		X		X					transmembrane p24 trafficking protein 7 [Source:HGNC Symbol;Acc:HGNC:24253]
	RNPS1		X		X		X					RNA binding protein with serine rich domain 1 [Source:HGNC Symbol;Acc:HGNC:10080]
	SFPQ		X		X		X					splicing factor proline and glutamine rich [Source:HGNC Symbol;Acc:HGNC:10774]
	NXF1		X		X		X					nuclear RNA export factor 1 [Source:HGNC Symbol;Acc:HGNC:8071]
	RAB2A		X		X		X					RAB2A, member RAS oncogene family [Source:HGNC Symbol;Acc:HGNC:9763]
	CALM3		X		X					X	X	calmodulin 3 [Source:HGNC Symbol;Acc:HGNC:1449]
	SUN2		X		X							Sad1 and UNC84 domain containing 2 [Source:HGNC Symbol;Acc:HGNC:14210]
	FLOT2		X		X							flotillin 2 [Source:HGNC Symbol;Acc:HGNC:3758]
	ATP2A2		X					X			X	ATPase sarcoplasmic/endoplasmic reticulum Ca2+ transporting 2 [Source:HGNC Symbol;Acc:HGNC:812]
	RHOT2		X							X		ras homolog family member T2 [Source:HGNC Symbol;Acc:HGNC:21169]
	ACTR2		X								X	actin related protein 2 [Source:HGNC Symbol;Acc:HGNC:169]
	CTSC		X								X	cathepsin C [Source:HGNC Symbol;Acc:HGNC:2528]
	CD59		X								X	CD59 molecule (CD59 blood group) [Source:HGNC Symbol;Acc:HGNC:1689]
	SCFD1		X								X	sec1 family domain containing 1 [Source:HGNC Symbol;Acc:HGNC:20726]
	TAP1		X									transporter 1, ATP binding cassette subfamily B member [Source:HGNC Symbol;Acc:HGNC:43]
	TAP2		X									transporter 2, ATP binding cassette subfamily B member [Source:HGNC Symbol;Acc:HGNC:44]
	SEC22B		X									SEC22 homolog B, vesicle trafficking protein (gene/pseudogene) [Source:HGNC Symbol;Acc:HGNC:10700]
	CORO1C		X									coronin 1C [Source:HGNC Symbol;Acc:HGNC:2254]
	ARFGAP1		X					X				ADP ribosylation factor GTPase activating protein 1 [Source:HGNC Symbol;Acc:HGNC:15852]
	RAP1B		X								X	RAP1B, member of RAS oncogene family [Source:HGNC Symbol;Acc:HGNC:9857]
	IL13RA2		X								X	interleukin 13 receptor subunit alpha 2 [Source:HGNC Symbol;Acc:HGNC:5975]
	CAPZA1		X									capping actin protein of muscle Z-line subunit alpha 1 [Source:HGNC Symbol;Acc:HGNC:1488]
	CAPZA2		X									capping actin protein of muscle Z-line subunit alpha 2 [Source:HGNC Symbol;Acc:HGNC:1490]
	CAPZB		X									capping actin protein of muscle Z-line subunit beta [Source:HGNC Symbol;Acc:HGNC:1491]
	SNRPD1		X									small nuclear ribonucleoprotein D1 polypeptide [Source:HGNC Symbol;Acc:HGNC:11158]
	HNRNPA1		X									heterogeneous nuclear ribonucleoprotein A1 [Source:HGNC Symbol;Acc:HGNC:5031]
	LMAN2		X									lectin, mannose binding 2 [Source:HGNC Symbol;Acc:HGNC:16986]
	ERGIC3		X									ERGIC and golgi 3 [Source:HGNC Symbol;Acc:HGNC:15927]
	ERGIC1		X									endoplasmic reticulum-golgi intermediate compartment 1 [Source:HGNC Symbol;Acc:HGNC:29205]
	MYO1D		X									myosin ID [Source:HGNC Symbol;Acc:HGNC:7598]
	PDE12											phosphodiesterase 12 [Source:HGNC Symbol;Acc:HGNC:25386]
	PIGK				X				X			phosphatidylinositol glycan anchor biosynthesis class K [Source:HGNC Symbol;Acc:HGNC:8965]
	PARP9				X							poly(ADP-ribose) polymerase family member 9 [Source:HGNC Symbol;Acc:HGNC:24118]
	STT3B							X				STT3 oligosaccharyltransferase complex catalytic subunit B [Source:HGNC Symbol;Acc:HGNC:30611]
	TMTC3							X				transmembrane and tetratricopeptide repeat containing 3 [Source:HGNC Symbol;Acc:HGNC:26899]
	MPDU1								X			mannose-P-dolichol utilization defect 1 [Source:HGNC Symbol;Acc:HGNC:7207]
	PIGT								X			phosphatidylinositol glycan anchor biosynthesis class T [Source:HGNC Symbol;Acc:HGNC:14938]
	PIGS								X			phosphatidylinositol glycan anchor biosynthesis class S [Source:HGNC Symbol;Acc:HGNC:14937]
	DDOST										X	dolichyl-diphosphooligosaccharide--protein glycosyltransferase non-catalytic subunit [Source:HGNC Symbol;Acc:HGNC:2728]
	MOGS											mannosyl-oligosaccharide glucosidase [Source:HGNC Symbol;Acc:HGNC:24862]
	TMEM165											transmembrane protein 165 [Source:HGNC Symbol;Acc:HGNC:30760]
	RPN2											ribophorin II [Source:HGNC Symbol;Acc:HGNC:10382]
	STT3A											STT3 oligosaccharyltransferase complex catalytic subunit A [Source:HGNC Symbol;Acc:HGNC:6172]
	RPN1											ribophorin I [Source:HGNC Symbol;Acc:HGNC:10381]
	GALNT2											polypeptide N-acetylgalactosaminyltransferase 2 [Source:HGNC Symbol;Acc:HGNC:4124]
	CERS2								X			ceramide synthase 2 [Source:HGNC Symbol;Acc:HGNC:14076]
	C1QBP											complement C1q binding protein [Source:HGNC Symbol;Acc:HGNC:1243]
	MRPS2											mitochondrial ribosomal protein S2 [Source:HGNC Symbol;Acc:HGNC:14495]
	ELAVL1											ELAV like RNA binding protein 1 [Source:HGNC Symbol;Acc:HGNC:3312]
	HNRNPD											heterogeneous nuclear ribonucleoprotein D [Source:HGNC Symbol;Acc:HGNC:5036]
	ILF3											interleukin enhancer binding factor 3 [Source:HGNC Symbol;Acc:HGNC:6038]
	MRPS9											mitochondrial ribosomal protein S9 [Source:HGNC Symbol;Acc:HGNC:14501]
	TUFM											Tu translation elongation factor, mitochondrial [Source:HGNC Symbol;Acc:HGNC:12420]
	VIM											vimentin [Source:HGNC Symbol;Acc:HGNC:12692]
	DAP3											death associated protein 3 [Source:HGNC Symbol;Acc:HGNC:2673]
	MRPS30											mitochondrial ribosomal protein S30 [Source:HGNC Symbol;Acc:HGNC:8769]
	TRMT10C											tRNA methyltransferase 10C, mitochondrial RNase P subunit [Source:HGNC Symbol;Acc:HGNC:26022]
	MRPS27											mitochondrial ribosomal protein S27 [Source:HGNC Symbol;Acc:HGNC:14512]
	PTCD3											pentatricopeptide repeat domain 3 [Source:HGNC Symbol;Acc:HGNC:24717]
	MRPS18B											mitochondrial ribosomal protein S18B [Source:HGNC Symbol;Acc:HGNC:14516]
	MRPL4											mitochondrial ribosomal protein L4 [Source:HGNC Symbol;Acc:HGNC:14276]
	MRPL37											mitochondrial ribosomal protein L37 [Source:HGNC Symbol;Acc:HGNC:14034]
	MRPS22											mitochondrial ribosomal protein S22 [Source:HGNC Symbol;Acc:HGNC:14508]
	MRPS34											mitochondrial ribosomal protein S34 [Source:HGNC Symbol;Acc:HGNC:16618]
	GFM1											G elongation factor mitochondrial 1 [Source:HGNC Symbol;Acc:HGNC:13780]
	HNRNPR											heterogeneous nuclear ribonucleoprotein R [Source:HGNC Symbol;Acc:HGNC:5047]
	HNRNPL											heterogeneous nuclear ribonucleoprotein L [Source:HGNC Symbol;Acc:HGNC:5045]
	LPCAT1								X		X	lysophosphatidylcholine acyltransferase 1 [Source:HGNC Symbol;Acc:HGNC:25718]
	IL1RAP										X	interleukin 1 receptor accessory protein [Source:HGNC Symbol;Acc:HGNC:5995]
	SLC44A1											solute carrier family 44 member 1 [Source:HGNC Symbol;Acc:HGNC:18798]
	FLOT1				X			X				flotillin 1 [Source:HGNC Symbol;Acc:HGNC:3757]
	DNAJA3				X					X		DnaJ heat shock protein family (Hsp40) member A3 [Source:HGNC Symbol;Acc:HGNC:11808]
	RTN4				X							reticulon 4 [Source:HGNC Symbol;Acc:HGNC:14085]
	TOR1AIP1				X							torsin 1A interacting protein 1 [Source:HGNC Symbol;Acc:HGNC:29456]
	CDK5RAP3				X			X				CDK5 regulatory subunit associated protein 3 [Source:HGNC Symbol;Acc:HGNC:18673]
	DDRGK1				X			X				DDRGK domain containing 1 [Source:HGNC Symbol;Acc:HGNC:16110]
	ATP1B3				X							ATPase Na+/K+ transporting subunit beta 3 [Source:HGNC Symbol;Acc:HGNC:806]
	DKC1				X							dyskerin pseudouridine synthase 1 [Source:HGNC Symbol;Acc:HGNC:2890]
	PES1				X							pescadillo ribosomal biogenesis factor 1 [Source:HGNC Symbol;Acc:HGNC:8848]
	NRP1				X							neuropilin 1 [Source:HGNC Symbol;Acc:HGNC:8004]
	MTCH2				X							mitochondrial carrier 2 [Source:HGNC Symbol;Acc:HGNC:17587]
	NPTN				X							neuroplastin [Source:HGNC Symbol;Acc:HGNC:17867]
	ITGA3				X							integrin subunit alpha 3 [Source:HGNC Symbol;Acc:HGNC:6139]
	ITGB1				X							integrin subunit beta 1 [Source:HGNC Symbol;Acc:HGNC:6153]
	TM9SF3				X							transmembrane 9 superfamily member 3 [Source:HGNC Symbol;Acc:HGNC:21529]
	TM9SF2				X							transmembrane 9 superfamily member 2 [Source:HGNC Symbol;Acc:HGNC:11865]
	DBN1				X							drebrin 1 [Source:HGNC Symbol;Acc:HGNC:2695]
	PSAP								X		X	prosaposin [Source:HGNC Symbol;Acc:HGNC:9498]
	ERP44							X			X	endoplasmic reticulum protein 44 [Source:HGNC Symbol;Acc:HGNC:18311]
	HEXB								X		X	hexosaminidase subunit beta [Source:HGNC Symbol;Acc:HGNC:4879]
	ESYT2								X			extended synaptotagmin 2 [Source:HGNC Symbol;Acc:HGNC:22211]
	GANAB											glucosidase II alpha subunit [Source:HGNC Symbol;Acc:HGNC:4138]
	PRKCSH											protein kinase C substrate 80K-H [Source:HGNC Symbol;Acc:HGNC:9411]
	TAPBP											TAP binding protein [Source:HGNC Symbol;Acc:HGNC:11566]
	SEC11A											SEC11 homolog A, signal peptidase complex subunit [Source:HGNC Symbol;Acc:HGNC:17718]
	SLC25A5									X	X	solute carrier family 25 member 5 [Source:HGNC Symbol;Acc:HGNC:10991]
	LETM1									X		leucine zipper and EF-hand containing transmembrane protein 1 [Source:HGNC Symbol;Acc:HGNC:6556]
	AFG3L2									X		AFG3 like matrix AAA peptidase subunit 2 [Source:HGNC Symbol;Acc:HGNC:315]
	IMMT									X		inner membrane mitochondrial protein [Source:HGNC Symbol;Acc:HGNC:6047]
	DNAJC11									X		DnaJ heat shock protein family (Hsp40) member C11 [Source:HGNC Symbol;Acc:HGNC:25570]
	RALA										X	RAS like proto-oncogene A [Source:HGNC Symbol;Acc:HGNC:9839]
	ACTR3											actin related protein 3 [Source:HGNC Symbol;Acc:HGNC:170]
	ARPC2											actin related protein 2/3 complex subunit 2 [Source:HGNC Symbol;Acc:HGNC:705]
	ARPC4											actin related protein 2/3 complex subunit 4 [Source:HGNC Symbol;Acc:HGNC:707]
	ATL2											atlastin GTPase 2 [Source:HGNC Symbol;Acc:HGNC:24047]
	TFRC											transferrin receptor [Source:HGNC Symbol;Acc:HGNC:11763]
	TMEM43											transmembrane protein 43 [Source:HGNC Symbol;Acc:HGNC:28472]
	CAVIN2											caveolae associated protein 2 [Source:HGNC Symbol;Acc:HGNC:10690]
	DNAJB11							X				DnaJ heat shock protein family (Hsp40) member B11 [Source:HGNC Symbol;Acc:HGNC:14889]
	ATP6V0D1							X				ATPase H+ transporting V0 subunit d1 [Source:HGNC Symbol;Acc:HGNC:13724]
	TMCO1							X				transmembrane and coiled-coil domains 1 [Source:HGNC Symbol;Acc:HGNC:18188]
	CCDC47							X				coiled-coil domain containing 47 [Source:HGNC Symbol;Acc:HGNC:24856]
	UFL1							X				UFM1 specific ligase 1 [Source:HGNC Symbol;Acc:HGNC:23039]
	UBXN4							X				UBX domain protein 4 [Source:HGNC Symbol;Acc:HGNC:14860]
	TMEM33							X				transmembrane protein 33 [Source:HGNC Symbol;Acc:HGNC:25541]
	SRPRB							X				SRP receptor subunit beta [Source:HGNC Symbol;Acc:HGNC:24085]
	TBL2							X				transducin beta like 2 [Source:HGNC Symbol;Acc:HGNC:11586]
	SRPX							X				sushi repeat containing protein X-linked [Source:HGNC Symbol;Acc:HGNC:11309]
	PI4K2A								X		X	phosphatidylinositol 4-kinase type 2 alpha [Source:HGNC Symbol;Acc:HGNC:30031]
	ATP1A1								X			ATPase Na+/K+ transporting subunit alpha 1 [Source:HGNC Symbol;Acc:HGNC:799]
	SACM1L								X			SAC1 like phosphatidylinositide phosphatase [Source:HGNC Symbol;Acc:HGNC:17059]
	MBOAT7								X			membrane bound O-acyltransferase domain containing 7 [Source:HGNC Symbol;Acc:HGNC:15505]
	ATAD3B									X	X	ATPase family AAA domain containing 3B [Source:HGNC Symbol;Acc:HGNC:24007]
	PHB									X		prohibitin [Source:HGNC Symbol;Acc:HGNC:8912]
	LONP1									X		lon peptidase 1, mitochondrial [Source:HGNC Symbol;Acc:HGNC:9479]
	BCS1L									X		BCS1 homolog, ubiquinol-cytochrome c reductase complex chaperone [Source:HGNC Symbol;Acc:HGNC:1020]
	ATAD3A									X		ATPase family AAA domain containing 3A [Source:HGNC Symbol;Acc:HGNC:25567]
	POLDIP2									X		DNA polymerase delta interacting protein 2 [Source:HGNC Symbol;Acc:HGNC:23781]
	SSBP1									X		single stranded DNA binding protein 1 [Source:HGNC Symbol;Acc:HGNC:11317]
	B2M										X	beta-2-microglobulin [Source:HGNC Symbol;Acc:HGNC:914]
	MLEC										X	malectin [Source:HGNC Symbol;Acc:HGNC:28973]
	GNAI2										X	G protein subunit alpha i2 [Source:HGNC Symbol;Acc:HGNC:4385]
	CANX										X	calnexin [Source:HGNC Symbol;Acc:HGNC:1473]
	STXBP3										X	syntaxin binding protein 3 [Source:HGNC Symbol;Acc:HGNC:11446]
	ATP6V0A1										X	ATPase H+ transporting V0 subunit a1 [Source:HGNC Symbol;Acc:HGNC:865]
	WDR1										X	WD repeat domain 1 [Source:HGNC Symbol;Acc:HGNC:12754]
	GGH										X	gamma-glutamyl hydrolase [Source:HGNC Symbol;Acc:HGNC:4248]
	TXNDC5										X	thioredoxin domain containing 5 [Source:HGNC Symbol;Acc:HGNC:21073]
	SURF4										X	surfeit 4 [Source:HGNC Symbol;Acc:HGNC:11476]
	CD44										X	CD44 molecule (Indian blood group) [Source:HGNC Symbol;Acc:HGNC:1681]
	CTSD										X	cathepsin D [Source:HGNC Symbol;Acc:HGNC:2529]
	DNASE1L1										X	deoxyribonuclease 1 like 1 [Source:HGNC Symbol;Acc:HGNC:2957]
	CD47										X	CD47 molecule [Source:HGNC Symbol;Acc:HGNC:1682]
	MVP										X	major vault protein [Source:HGNC Symbol;Acc:HGNC:7531]
	ADGRE5										X	adhesion G protein-coupled receptor E5 [Source:HGNC Symbol;Acc:HGNC:1711]
	ILF2										X	interleukin enhancer binding factor 2 [Source:HGNC Symbol;Acc:HGNC:6037]
	CKAP4										X	cytoskeleton associated protein 4 [Source:HGNC Symbol;Acc:HGNC:16991]
	PGRMC1										X	progesterone receptor membrane component 1 [Source:HGNC Symbol;Acc:HGNC:16090]
	ATP6AP1										X	ATPase H+ transporting accessory protein 1 [Source:HGNC Symbol;Acc:HGNC:868]
	SLC1A5										X	solute carrier family 1 member 5 [Source:HGNC Symbol;Acc:HGNC:10943]
	SLC30A1										X	solute carrier family 30 member 1 [Source:HGNC Symbol;Acc:HGNC:11012]
	SLC29A1										X	solute carrier family 29 member 1 (Augustine blood group) [Source:HGNC Symbol;Acc:HGNC:11003]
	SLC38A2										X	solute carrier family 38 member 2 [Source:HGNC Symbol;Acc:HGNC:13448]
	SERPINE1										X	serpin family E member 1 [Source:HGNC Symbol;Acc:HGNC:8583]
	ACTN1										X	actinin alpha 1 [Source:HGNC Symbol;Acc:HGNC:163]
	RAB11FIP1										X	RAB11 family interacting protein 1 [Source:HGNC Symbol;Acc:HGNC:30265]
	LGALS3BP										X	galectin 3 binding protein [Source:HGNC Symbol;Acc:HGNC:6564]
	CAVIN1										X	caveolae associated protein 1 [Source:HGNC Symbol;Acc:HGNC:9688]
	HSPA9											heat shock protein family A (Hsp70) member 9 [Source:HGNC Symbol;Acc:HGNC:5244]
	HSPE1											heat shock protein family E (Hsp10) member 1 [Source:HGNC Symbol;Acc:HGNC:5269]
	RP2											RP2 activator of ARL3 GTPase [Source:HGNC Symbol;Acc:HGNC:10274]
	PPIB											peptidylprolyl isomerase B [Source:HGNC Symbol;Acc:HGNC:9255]
	EMC1											ER membrane protein complex subunit 1 [Source:HGNC Symbol;Acc:HGNC:28957]
	EMC3											ER membrane protein complex subunit 3 [Source:HGNC Symbol;Acc:HGNC:23999]
	CRTAP											cartilage associated protein [Source:HGNC Symbol;Acc:HGNC:2379]
	PPIC											peptidylprolyl isomerase C [Source:HGNC Symbol;Acc:HGNC:9256]
	FKBP9											FKBP prolyl isomerase 9 [Source:HGNC Symbol;Acc:HGNC:3725]
	SLC25A24											solute carrier family 25 member 24 [Source:HGNC Symbol;Acc:HGNC:20662]
	DDX21											DExD-box helicase 21 [Source:HGNC Symbol;Acc:HGNC:2744]
	LRRC8A											leucine rich repeat containing 8 VRAC subunit A [Source:HGNC Symbol;Acc:HGNC:19027]
	VDAC2											voltage dependent anion channel 2 [Source:HGNC Symbol;Acc:HGNC:12672]
	ABCB7											ATP binding cassette subfamily B member 7 [Source:HGNC Symbol;Acc:HGNC:48]
	ARL6IP5											ADP ribosylation factor like GTPase 6 interacting protein 5 [Source:HGNC Symbol;Acc:HGNC:16937]
	SLC7A1											solute carrier family 7 member 1 [Source:HGNC Symbol;Acc:HGNC:11057]
	SLC3A2											solute carrier family 3 member 2 [Source:HGNC Symbol;Acc:HGNC:11026]
	SLC25A3											solute carrier family 25 member 3 [Source:HGNC Symbol;Acc:HGNC:10989]
	SLC38A1											solute carrier family 38 member 1 [Source:HGNC Symbol;Acc:HGNC:13447]
	VDAC3											voltage dependent anion channel 3 [Source:HGNC Symbol;Acc:HGNC:12674]
	PLP2											proteolipid protein 2 [Source:HGNC Symbol;Acc:HGNC:9087]
	SPNS1											sphingolipid transporter 1 (putative) [Source:HGNC Symbol;Acc:HGNC:30621]
	SLC35E1											solute carrier family 35 member E1 [Source:HGNC Symbol;Acc:HGNC:20803]
	CLNS1A											chloride nucleotide-sensitive channel 1A [Source:HGNC Symbol;Acc:HGNC:2080]
	TRA2B											transformer 2 beta homolog [Source:HGNC Symbol;Acc:HGNC:10781]
	HIST1H4A											histone cluster 1 H4 family member a [Source:HGNC Symbol;Acc:HGNC:4781]
	ARPC1B											actin related protein 2/3 complex subunit 1B [Source:HGNC Symbol;Acc:HGNC:704]
	SNU13											small nuclear ribonucleoprotein 13 [Source:HGNC Symbol;Acc:HGNC:7819]
	BOP1											BOP1 ribosomal biogenesis factor [Source:HGNC Symbol;Acc:HGNC:15519]
	NIFK											nucleolar protein interacting with the FHA domain of MKI67 [Source:HGNC Symbol;Acc:HGNC:17838]
	RCC1											regulator of chromosome condensation 1 [Source:HGNC Symbol;Acc:HGNC:1913]
	ATL3											atlastin GTPase 3 [Source:HGNC Symbol;Acc:HGNC:24526]
	RBMX											RNA binding motif protein X-linked [Source:HGNC Symbol;Acc:HGNC:9910]
	FUS											FUS RNA binding protein [Source:HGNC Symbol;Acc:HGNC:4010]
	HIST1H1C											histone cluster 1 H1 family member c [Source:HGNC Symbol;Acc:HGNC:4716]
	NCLN											nicalin [Source:HGNC Symbol;Acc:HGNC:26923]
	ORC3											origin recognition complex subunit 3 [Source:HGNC Symbol;Acc:HGNC:8489]
	HIST1H2BL											histone cluster 1 H2B family member l [Source:HGNC Symbol;Acc:HGNC:4748]
	PVR											PVR cell adhesion molecule [Source:HGNC Symbol;Acc:HGNC:9705]
	HLA-A											major histocompatibility complex, class I, A [Source:HGNC Symbol;Acc:HGNC:4931]
	LGALS1											galectin 1 [Source:HGNC Symbol;Acc:HGNC:6561]
	TMX2											thioredoxin related transmembrane protein 2 [Source:HGNC Symbol;Acc:HGNC:30739]
	SYNPO											synaptopodin [Source:HGNC Symbol;Acc:HGNC:30672]
	HNRNPC											heterogeneous nuclear ribonucleoprotein C (C1/C2) [Source:HGNC Symbol;Acc:HGNC:5035]
	RALY											RALY heterogeneous nuclear ribonucleoprotein [Source:HGNC Symbol;Acc:HGNC:15921]
	PGAM5											PGAM family member 5, mitochondrial serine/threonine protein phosphatase [Source:HGNC Symbol;Acc:HGNC:28763]
	HTRA1											HtrA serine peptidase 1 [Source:HGNC Symbol;Acc:HGNC:9476]
	RSL1D1											ribosomal L1 domain containing 1 [Source:HGNC Symbol;Acc:HGNC:24534]
	DDX47											DEAD-box helicase 47 [Source:HGNC Symbol;Acc:HGNC:18682]
	WDR12											WD repeat domain 12 [Source:HGNC Symbol;Acc:HGNC:14098]
	RPL7L1											ribosomal protein L7 like 1 [Source:HGNC Symbol;Acc:HGNC:21370]
	LAS1L											LAS1 like, ribosome biogenesis factor [Source:HGNC Symbol;Acc:HGNC:25726]
	FBL											fibrillarin [Source:HGNC Symbol;Acc:HGNC:3599]
	NOP58											NOP58 ribonucleoprotein [Source:HGNC Symbol;Acc:HGNC:29926]
	WDR43											WD repeat domain 43 [Source:HGNC Symbol;Acc:HGNC:28945]
	UTP15											UTP15 small subunit processome component [Source:HGNC Symbol;Acc:HGNC:25758]
	NOL11											nucleolar protein 11 [Source:HGNC Symbol;Acc:HGNC:24557]
	RCL1											RNA terminal phosphate cyclase like 1 [Source:HGNC Symbol;Acc:HGNC:17687]
	TBL3											transducin beta like 3 [Source:HGNC Symbol;Acc:HGNC:11587]
	UTP6											UTP6 small subunit processome component [Source:HGNC Symbol;Acc:HGNC:18279]
	UTP4											UTP4 small subunit processome component [Source:HGNC Symbol;Acc:HGNC:1983]
	NOP56											NOP56 ribonucleoprotein [Source:HGNC Symbol;Acc:HGNC:15911]
	WDR3											WD repeat domain 3 [Source:HGNC Symbol;Acc:HGNC:12755]
	NOC4L											nucleolar complex associated 4 homolog [Source:HGNC Symbol;Acc:HGNC:28461]
	NOC2L											NOC2 like nucleolar associated transcriptional repressor [Source:HGNC Symbol;Acc:HGNC:24517]
	GNA11											G protein subunit alpha 11 [Source:HGNC Symbol;Acc:HGNC:4379]
	TNC											tenascin C [Source:HGNC Symbol;Acc:HGNC:5318]
	SERPINH1											serpin family H member 1 [Source:HGNC Symbol;Acc:HGNC:1546]
	SCAMP2											secretory carrier membrane protein 2 [Source:HGNC Symbol;Acc:HGNC:10564]
	SCAMP3											secretory carrier membrane protein 3 [Source:HGNC Symbol;Acc:HGNC:10565]
	KIAA0391											KIAA0391 [Source:HGNC Symbol;Acc:HGNC:19958]
	SNW1											SNW domain containing 1 [Source:HGNC Symbol;Acc:HGNC:16696]
	MTDH											metadherin [Source:HGNC Symbol;Acc:HGNC:29608]
	MAGED1											MAGE family member D1 [Source:HGNC Symbol;Acc:HGNC:6813]
	F3											coagulation factor III, tissue factor [Source:HGNC Symbol;Acc:HGNC:3541]
	PTRH2											peptidyl-tRNA hydrolase 2 [Source:HGNC Symbol;Acc:HGNC:24265]
	TMEM214											transmembrane protein 214 [Source:HGNC Symbol;Acc:HGNC:25983]
	CLPTM1L											CLPTM1 like [Source:HGNC Symbol;Acc:HGNC:24308]
	HNRNPA0											heterogeneous nuclear ribonucleoprotein A0 [Source:HGNC Symbol;Acc:HGNC:5030]
	MTPAP											mitochondrial poly(A) polymerase [Source:HGNC Symbol;Acc:HGNC:25532]
	ITGB5											integrin subunit beta 5 [Source:HGNC Symbol;Acc:HGNC:6160]
	CD151											CD151 molecule (Raph blood group) [Source:HGNC Symbol;Acc:HGNC:1630]
	CD276											CD276 molecule [Source:HGNC Symbol;Acc:HGNC:19137]
	CLPTM1											CLPTM1 regulator of GABA type A receptor forward trafficking [Source:HGNC Symbol;Acc:HGNC:2087]
	DDX18											DEAD-box helicase 18 [Source:HGNC Symbol;Acc:HGNC:2741]
	NCEH1											neutral cholesterol ester hydrolase 1 [Source:HGNC Symbol;Acc:HGNC:29260]
	PLD3											phospholipase D family member 3 [Source:HGNC Symbol;Acc:HGNC:17158]
	DHX15											DEAH-box helicase 15 [Source:HGNC Symbol;Acc:HGNC:2738]
	HNRNPA3											heterogeneous nuclear ribonucleoprotein A3 [Source:HGNC Symbol;Acc:HGNC:24941]
	SF3B4											splicing factor 3b subunit 4 [Source:HGNC Symbol;Acc:HGNC:10771]
	HNRNPH3											heterogeneous nuclear ribonucleoprotein H3 [Source:HGNC Symbol;Acc:HGNC:5043]
	ZNF326											zinc finger protein 326 [Source:HGNC Symbol;Acc:HGNC:14104]
	RBM39											RNA binding motif protein 39 [Source:HGNC Symbol;Acc:HGNC:15923]
	RBM14											RNA binding motif protein 14 [Source:HGNC Symbol;Acc:HGNC:14219]
	PGRMC2											progesterone receptor membrane component 2 [Source:HGNC Symbol;Acc:HGNC:16089]
	SPART											spartin [Source:HGNC Symbol;Acc:HGNC:18514]
	CLPB											ClpB homolog, mitochondrial AAA ATPase chaperonin [Source:HGNC Symbol;Acc:HGNC:30664]
	IKBIP											IKBKB interacting protein [Source:HGNC Symbol;Acc:HGNC:26430]
	LMNB1											lamin B1 [Source:HGNC Symbol;Acc:HGNC:6637]
	HNRNPDL											heterogeneous nuclear ribonucleoprotein D like [Source:HGNC Symbol;Acc:HGNC:5037]
	ERMP1											endoplasmic reticulum metallopeptidase 1 [Source:HGNC Symbol;Acc:HGNC:23703]
	COLGALT1											collagen beta(1-O)galactosyltransferase 1 [Source:HGNC Symbol;Acc:HGNC:26182]
	COL8A1											collagen type VIII alpha 1 chain [Source:HGNC Symbol;Acc:HGNC:2215]
	TGFBI											transforming growth factor beta induced [Source:HGNC Symbol;Acc:HGNC:11771]
	FKBP10											FKBP prolyl isomerase 10 [Source:HGNC Symbol;Acc:HGNC:18169]
	ZFYVE1											zinc finger FYVE-type containing 1 [Source:HGNC Symbol;Acc:HGNC:13180]
	ALCAM											activated leukocyte cell adhesion molecule [Source:HGNC Symbol;Acc:HGNC:400]
	HNRNPAB											heterogeneous nuclear ribonucleoprotein A/B [Source:HGNC Symbol;Acc:HGNC:5034]
	GOLT1B											golgi transport 1B [Source:HGNC Symbol;Acc:HGNC:20175]
	MPZL1											myelin protein zero like 1 [Source:HGNC Symbol;Acc:HGNC:7226]
	PLEC											plectin [Source:HGNC Symbol;Acc:HGNC:9069]
	PROCR											protein C receptor [Source:HGNC Symbol;Acc:HGNC:9452]
	OCIAD2											OCIA domain containing 2 [Source:HGNC Symbol;Acc:HGNC:28685]
	RCN1											reticulocalbin 1 [Source:HGNC Symbol;Acc:HGNC:9934]
	CALU											calumenin [Source:HGNC Symbol;Acc:HGNC:1458]
	ANTXR2											ANTXR cell adhesion molecule 2 [Source:HGNC Symbol;Acc:HGNC:21732]
	SYPL1											synaptophysin like 1 [Source:HGNC Symbol;Acc:HGNC:11507]
	PUM3											pumilio RNA binding family member 3 [Source:HGNC Symbol;Acc:HGNC:29676]
	PARP12											poly(ADP-ribose) polymerase family member 12 [Source:HGNC Symbol;Acc:HGNC:21919]
	H2AFV											H2A histone family member V [Source:HGNC Symbol;Acc:HGNC:20664]
	ILVBL											ilvB acetolactate synthase like [Source:HGNC Symbol;Acc:HGNC:6041]
	LRRC59											leucine rich repeat containing 59 [Source:HGNC Symbol;Acc:HGNC:28817]
	APMAP											adipocyte plasma membrane associated protein [Source:HGNC Symbol;Acc:HGNC:13238]
	SNTB2											syntrophin beta 2 [Source:HGNC Symbol;Acc:HGNC:11169]
	SSR4											signal sequence receptor subunit 4 [Source:HGNC Symbol;Acc:HGNC:11326]
	TMPO											thymopoietin [Source:HGNC Symbol;Acc:HGNC:11875]
	TPD52L2											TPD52 like 2 [Source:HGNC Symbol;Acc:HGNC:12007]
	DDX50											DExD-box helicase 50 [Source:HGNC Symbol;Acc:HGNC:17906]
	EFHD2											EF-hand domain family member D2 [Source:HGNC Symbol;Acc:HGNC:28670]
	CCDC51											coiled-coil domain containing 51 [Source:HGNC Symbol;Acc:HGNC:25714]
	LMNB2											lamin B2 [Source:HGNC Symbol;Acc:HGNC:6638]
	KIAA2013											KIAA2013 [Source:HGNC Symbol;Acc:HGNC:28513]
