## Supplementary material for "CRISPR-based bioengineering of the Transferrin Receptor revealed a role for Rab7 in the biosynthetic secretory pathway": Table S2

### Sheet: Rab proteins
	Protein	Fold enrichment	p value	Unique peptide
	RAB18	1.89329	0.00206602	7
	RAB32	1.82033	0.00256382	8
	RAB7A	1.73342	0.00796679	14
	RAB10	1.70219	0.00709125	9
	RAB2A;RAB2B	1.69972	0.0101984	10
	RAB1B	1.64409	0.0233053	3
	RAB14	1.61017	0.00931594	13
	RAB1A	1.59837	0.00532174	5
	RAB35	1.54842	0.0558305	4
	RAB34	1.54106	0.0183256	9
	RAB12	1.51629	0.0113253	5
	RAB6A	1.4441	0.0746056	10
	RAB11B;RAB11A	1.34937	0.0841123	12
	RAB5C	1.31311	0.106155	6
	RAB21	1.30077	0.103894	7
	RAB5B	1.12593	0.397979	2
	RAB23	1.05923	0.705765	8
	RAB8A	1.03167	0.83064	8
	RAB13	1.00912	0.957724	5
	RAB5A	0.73741	0.150806	3
