## Supplementary material for "CRISPR-based bioengineering of the Transferrin Receptor revealed a role for Rab7 in the biosynthetic secretory pathway": Table S3

### Sheet: Cherry-pick siRNA Library Plate
LP_42576
G-CUSTOM-330584
Plate	Well	Pool Catalog Number	Duplex Catalog Number	Gene Symbol	GENE ID	Gene Accession	GI Number	Sequence
Plate 1	B02	M-008283-01	D-008283-01	RAB1A	5861	NM_004161	41350195	GAACAAUCACCUCCAGUUA
Plate 1	B02	M-008283-01	D-008283-02	RAB1A	5861	NM_004161	41350195	CAAUCAAGCUUCAAAUAUG
Plate 1	B02	M-008283-01	D-008283-04	RAB1A	5861	NM_004161	41350195	GGAAACCAGUGCUAAGAAU
Plate 1	B02	M-008283-01	D-008283-05	RAB1A	5861	NM_004161	41350195	CAGCAUGAAUCCCGAAUAU
Plate 1	C02	M-010533-01	D-010533-01	RAB2A	5862	NM_002865	4506364	GAAGGAGUCUUUGACAUUA
Plate 1	C02	M-010533-01	D-010533-03	RAB2A	5862	NM_002865	4506364	GAUAUUACACGGAGAGAUA
Plate 1	C02	M-010533-01	D-010533-05	RAB2A	5862	NM_002865	4506364	CGAAUGAUAACUAUUGAUG
Plate 1	C02	M-010533-01	D-010533-06	RAB2A	5862	NM_002865	4506364	UGACCUUACUAUUGGUGUA
Plate 1	F02	M-004009-00	D-004009-01	RAB5A	5868	NM_004162	31543538	GCAAGCAAGUCCUAACAUU
Plate 1	F02	M-004009-00	D-004009-02	RAB5A	5868	NM_004162	31543538	GGAAGAGGAGUAGACCUUA
Plate 1	F02	M-004009-00	D-004009-03	RAB5A	5868	NM_004162	31543538	AGGAAUCAGUGUUGUAGUA
Plate 1	F02	M-004009-00	D-004009-04	RAB5A	5868	NM_004162	31543538	GAAGAGGAGUAGACCUUAC
Plate 1	G02	M-008975-01	D-008975-01	RAB6A	5870	NM_002869	38679893	GAGAAGAUAUGAUUGACAU
Plate 1	G02	M-008975-01	D-008975-04	RAB6A	5870	NM_002869	38679893	GAGCAACCAGUCAGUGAAG
Plate 1	G02	M-008975-01	D-008975-05	RAB6A	5870	NM_002869	38679893	AAGCAGAGAAGAUAUGAUU
Plate 1	G02	M-008975-01	D-008975-06	RAB6A	5870	NM_002869	38679893	CCAAAGAGCUGAAUGUUAU
Plate 1	B03	M-010388-00	D-010388-01	RAB7A	7879	NM_004637	34147512	CUAGAUAGCUGGAGAGAUG
Plate 1	B03	M-010388-00	D-010388-02	RAB7A	7879	NM_004637	34147512	GUACAAAGCCACAAUAGGA
Plate 1	B03	M-010388-00	D-010388-03	RAB7A	7879	NM_004637	34147512	AAACGGAGGUGGAGCUGUA
Plate 1	B03	M-010388-00	D-010388-04	RAB7A	7879	NM_004637	34147512	CGAAUUUCCUGAACCUAUC
Plate 1	C03	M-003905-00	D-003905-01	RAB8A	4218	NM_005370	16933566	GAAUUAAACUGCAGAUAUG
Plate 1	C03	M-003905-00	D-003905-02	RAB8A	4218	NM_005370	16933566	GAACAAGUGUGAUGUGAAU
Plate 1	C03	M-003905-00	D-003905-03	RAB8A	4218	NM_005370	16933566	GAACUGGAUUCGCAACAUU
Plate 1	C03	M-003905-00	D-003905-04	RAB8A	4218	NM_005370	16933566	GAAGACCUGUGUCCUGUUC
Plate 1	D03	M-004177-01	D-004177-01	RAB9A	9367	NM_004251	34147553	GGGAAGAGUUCACUUAUGA
Plate 1	D03	M-004177-01	D-004177-03	RAB9A	9367	NM_004251	34147553	GUAACAAGAUUGACAUAAG
Plate 1	D03	M-004177-01	D-004177-04	RAB9A	9367	NM_004251	34147553	GGAAGUGGAUGGACAUUUU
Plate 1	D03	M-004177-01	D-004177-05	RAB9A	9367	NM_004251	34147553	CAACGGCGACUAUCCUUAU
Plate 1	E03	M-010823-01	D-010823-01	RAB10	10890	NM_016131	142365829	GAAAGAAGAUCAAGCUACA
Plate 1	E03	M-010823-01	D-010823-02	RAB10	10890	NM_016131	142365829	GGAAUAGACUUCAAGAUCA
Plate 1	E03	M-010823-01	D-010823-03	RAB10	10890	NM_016131	142365829	CAAUGAAGAUGUGGAAAGA
Plate 1	E03	M-010823-01	D-010823-04	RAB10	10890	NM_016131	142365829	GCAAGGGAGCAUGGUAUUA
Plate 1	F03	M-004726-02	D-004726-01	RAB11A	8766	NM_004663	34485712	GUAGGUGCCUUAUUGGUUU
Plate 1	F03	M-004726-02	D-004726-02	RAB11A	8766	NM_004663	34485712	GCAACAAUGUGGUUCCUAU
Plate 1	F03	M-004726-02	D-004726-03	RAB11A	8766	NM_004663	34485712	CAAGAGCGAUAUCGAGCUA
Plate 1	F03	M-004726-02	D-004726-06	RAB11A	8766	NM_004663	34485712	GGAGUAGAGUUUGCAACAA
Plate 1	B04	M-009934-00	D-009934-01	RAB14	51552	NM_016322	19923482	GCUCUUAUGGUCUAUGAUA
Plate 1	B04	M-009934-00	D-009934-02	RAB14	51552	NM_016322	19923482	CAAGGAAUCUCACCAAUCC
Plate 1	B04	M-009934-00	D-009934-03	RAB14	51552	NM_016322	19923482	GUACAAGAAUAAUCGAAGU
Plate 1	B04	M-009934-00	D-009934-04	RAB14	51552	NM_016322	19923482	CACCAUACAACUACUCUUA
Plate 1	E04	M-010824-00	D-010824-01	RAB18	22931	NM_021252	34222129	CAAGAGAGGUUUAGAACAU
Plate 1	E04	M-010824-00	D-010824-02	RAB18	22931	NM_021252	34222129	CAAUAGGUGUUGACUUUAA
Plate 1	E04	M-010824-00	D-010824-03	RAB18	22931	NM_021252	34222129	GAAAGUGAGAACCAGAAUA
Plate 1	E04	M-010824-00	D-010824-04	RAB18	22931	NM_021252	34222129	ACGAAAGCAUUCCAUGUUA
Plate 1	D05	M-004667-00	D-004667-01	RAB27A	5873	NM_004580	34485707	GAGCAAAGUUUCCUCAAUG
Plate 1	D05	M-004667-00	D-004667-02	RAB27A	5873	NM_004580	34485707	GGAGAGGUUUCGUAGCUUA
Plate 1	D05	M-004667-00	D-004667-03	RAB27A	5873	NM_004580	34485707	CCAGUGUACUUUACCAAUA
Plate 1	D05	M-004667-00	D-004667-04	RAB27A	5873	NM_004580	34485707	CGACAGCGUUCUUCAGAGA
Plate 1	B06	D-001206-13	D-001210-02	siGENOME Non-targeting Control	0		0	UAAGGCUAUGAAGAGAUAC
Plate 1	B06	D-001206-13	D-001210-03	siGENOME Non-targeting Control	0		0	AUGUAUUGGCCUGUAUUAG
Plate 1	B06	D-001206-13	D-001210-04	siGENOME Non-targeting Control	0		0	AUGAACGUGAAUUGCUCAA
